# Prostaglandins regulate the nucleoskeleton during Drosophila border cell migration

**DOI:** 10.64898/2026.06.01.728948

**Authors:** Ashley C. Goll, Ningxin Li, Elisabeth A. Nacino, Kaden H. Bex, Sean C. Strand, Michelle S. Giedt, Tina L. Tootle

**Affiliations:** 129 E. Jefferson Street, Department of Biology, University of Iowa, Iowa City, IA 52242

**Keywords:** prostaglandins, lamin, nucleoskeleton, collective cell migration, Drosophila, border cell migration

## Abstract

The nucleoskeleton, which is comprised of Lamin A (stiffer), Lamin B, and Lamin interacting proteins, including Emerin, controls nuclear stiffness. Nuclear stiffness regulates 3D single cell migration, but its roles in collective cell migration remain unclear. To define the roles of the nucleoskeleton during collective migration we use Drosophila border cell migration. During migration the nucleoskeleton remodels. Throughout migration, Lamin A is predominantly in the nucleoskeleton of the polar cells, whereas Emerin is progressively reduced in the nucleoskeletons of both the border and polar cells, and Lamin B increases in the border cell nucleoskeleton. Further, the border cell nucleoskeleton is polarized; Lamin B is enriched in the front of the cluster while Emerin is enriched in the back. These nucleoskeletal changes require prostaglandin (PG) signaling. When PG signaling is lost, border cell migration is delayed, Lamin A and Emerin are prevalent within the border cell nucleoskeletons throughout migration and nucleoskeletal polarity is lost. Further, overexpression of Lamin A R237P in the border cells delays migration. These data reveal that border cell cluster nucleoskeletal remodeling requires PG signaling and support that this remodeling facilitates invasive, collective migration. Similar PG regulation of the nucleoskeleton likely promotes collective migration across organisms and contexts.

**Significance Statement:**

- Nucleoskeletal remodeling is critical for 3D single cell migration, but its roles in collective migration are poorly understood.
- During Drosophila border cell migration, the nucleoskeleton remodels and exhibits polarity that suggests the nuclei are softer in the front and stiffer in the back of the cluster. PG signaling is required for these nucleoskeletal changes and on-time border cell migration. Overexpression of Lamin A R237P in the border cells impairs migration.
- These results demonstrate for the first time that nucleoskeletal remodeling occurs during an *in vivo*, collective cell migration and identify PG signaling as a novel regulator of the nucleoskeleton.
