## Supplementary material for "Prostaglandins regulate the nucleoskeleton during Drosophila border cell migration": STable 1

### Sheet: Sheet1
Figure	Panel	Genotype
Figure 1	B-E	y1w1/ y1w1
Figure 2	A-E	y1w1/ y1w1
Figure 3	A-D	y1w1/ y1w1
Figure 4	A-C,G	y1w1/ y1w1
	D-G	dCOX1CR2/dCOX1CR2
Figure 5	A-C,G	y1w1/ y1w1
	D-G	dCOX1CR2/dCOX1CR2
	H-J,N	y1w1/ y1w1
	K-M	dCOX1CR2/dCOX1CR2
Figure 6	A-A",C,D	y1w1/ y1w1
	B-B",C,D	dCOX1CR2/dCOX1CR2
Figure 7	A,D	slbo GAL4/+
	B,D	UASt Lamin A R237P/+
	C,D	UASt Lamin A R237P/+;slbo GAL4/+
Supplementary Figure 1	A-E	y1w1/ y1w1
Supplementary Figure 2	A-E	y1w1/ y1w1
Supplementary Figure 3	A-E	y1w1/ y1w1
Supplementary Figure 4	A,B	y1w1/ y1w1
Supplementary Figure 5	A,B	y1w1/ y1w1
	A,B	dCOX1CR2/dCOX1CR2
Supplementary Figure 6	A-C	y1w1/ y1w1
	A-C	dCOX1CR2/dCOX1CR2
Supplementary Figure 7	A,B	y1w1/ y1w1
	A,B	dCOX1CR2/dCOX1CR2
Supplementary Figure 8	A-D	y1w1/ y1w1
	A-D	dCOX1CR2/dCOX1CR2
Supplementary Figure 9	A,D	slbo GAL4(3)/+
	B,D	UASp Lamin A /+
	C,D	slbo GAL4(3)/UASp Lamin A
