## Supplementary material for "Prostaglandins regulate the nucleoskeleton during Drosophila border cell migration": STable 2

### Sheet: Sheet1
Reagent type (species) or resource	Designaton	Source or reference	Identifiers	Additional info
Genetic reagent (Drosophila melanogaster)	yw	Bloomington Drosophila Stock Center	RRID: BDSC_1495	genotype: y1w1
Genetic reagent (Drosophila melanogaster)	dCOX1-/-	Tootle Lab; this study		genotype: w[*];;dCOX1CR2 /Tm6b
Genetic reagent (Drosophila melanogaster)	slbo GAL4	Bloomington Drosophila Stock Center	RRID: BDSC_58435	genotype: w1118; P{GAL4-slbo.2.6}3/TM6B, Tb1
Genetic reagent (Drosophila melanogaster)	UASp Lamin A	Bloomington Drosophila Stock Center	RRID:BDSC_605310	genotype: w[*]; P{y[+t7.7] w[+mC]=UASp-LamC.P}attP2
Genetic reagent (Drosophila melanogaster)	UASt Lamin A R237P	Wallrath Lab - Shaw et. al, 2022		genotype: UASt Lamin C_R237P (11F-1)
Antibody	goat polyclonal Alexa Fluor 488 anti-mouse	Thermo Fischer Scientific	A-11001 RRID: AB_2534069	(1:250 or 1:500)
Antibody	goat polyclonal Alexa Fluor 568 anti-mouse	Thermo Fischer Scientific	A-11004 RRID: AB_2534072	(1:250 or 1:500)
Antibody	goat polyclonal Alexa Fluor 488 anti-rabbit	Thermo Fischer Scientific	A-11034 RRID:AB_2576217	(1:250 or 1:500)
Antibody	goat polyclonal Alexa Fluor 568 anti-rabbit	Thermo Fischer Scientific	A-11036 RRID:AB_10563566	(1:250 or 1:500)
Antibody	rabbit anti-dCOX1	Tootle Lab - Spraklen et. al, 2014	Tootle Lab RRID: AB_3751201	(1:5000)
Antibody	mouse anti-Lamin Dm0 (ADL101)	Developmental Studies Hybridoma Bank (DSHB)	RRID: AB_528332	(1:200)
Antibody	mouse anti-Lamin C (LC28.26)	Developmental Studies Hybridoma Bank (DSHB)	RRID: AB_528339	(1:250)
Antibody	rabbit anti-Emerin	Tootle Lab; this study	Tootle Lab	(1:1000)
Antibody	mouse anti-alpha tubulin (12G10 anti-alpha-tubulin)	Developmental Studies Hybridoma Bank (DSHB)	RRID: AB_1157911	(1:500)
Antibody	Peroxidase-AffiniPure Goat Anti-Mouse IgG (H+L)	Jackson ImmunoResearch Laboratories	RRID: AB_10015289	(1:10,000)
Antibody	Peroxidase-AffiniPure Goat Anti-Rabbit IgG (H+L)	Jackson ImmunoResearch Laboratories	RRID: AB_2307391	(1:10,000)
Chemical Compound	Alexa Flour 647 Phalloidin	Thermo Fischer (Invitrogen)	A22287	(1:250)
Chemical Compound	4’,6-Diamidino-2-phenylindole (DAPI)	Millipore Sigma	D9542	5mg/ml; (1:5000)
Chemical Compound	bovine serum albumin	Sigma-Aldrich	A7284
Chemical Compound	100x Penicillin/streptomycin	Gibco	1150H
Chemical Compound	SuperSignal West Pico Chemiluminescent Substrate	Thermo Fischer Scientific	Cat# 34580
Chemical Compound	Vectashield	Vector Laboratories	Cat# H-1000 RRID:AB_2336789
Other	Grace's Insect Media	Corning	13-200-CV
Other	Precision Plus Protein Dual Color Prestained Standard	BioRad	1610374
Software, algorithm	FIJI - Image J	PMID 22743772	RRID: SCR_001905
Software, algorithm	Adobe Photoshop CC	Adobe	RRID: SCR_014199
Software, algorithm	Adobe Illustrator	Adobe	RRID: SCR_010279
Software, algorithm	GraphPad Prism	GraphPad	RRID: SCR_ 002798
Software, algorithm	LAS AS SPE Core	Leica
Software, algorithm	Synergy LX plate reader	Agilent Technologies
Software, algorithm	Imaris	https://imaris.oxinst.com/	RRID:SCR_007370
Software, algorithm	Excel	Microsoft	RRID: SCR_016137
Software, algorithm	R	https://www.r-project.org	RRID: SCR_001905
